# Systematic characterization of site-specific proline hydroxylation using hydrophilic interaction chromatography and mass spectrometry

**DOI:** 10.1101/2023.07.28.550951

**Authors:** Hao Jiang, Jimena Druker, James W. Wilson, Dalila Bensaddek, Jason R. Swedlow, Sonia Rocha, Angus I. Lamond

## Abstract

We have developed a robust workflow for the identification of proline hydroxylation sites in proteins, using a combination of hydrophilic interaction chromatography (HILIC) enrichment and high-resolution nano-Liquid Chromatography-Mass Spectrometry (LC-MS) together with refining and filtering parameters during data analysis. Using this approach, we have combined data from cell lines treated with either the prolyl hydroxylase (PHD) inhibitor, Roxadustat (FG-4592), or with the proteasome inhibitor MG-132, or with a DMSO control, to identify a total of 4,993 and 3,247 proline hydroxylation sites, respectively, in HEK293 and RCC4 cells. A subset of 1,954 (HEK293) and 1,253 (RCC4) non-collagen proline hydroxylation sites with high confidence were inhibited by FG-4592 treatment. Features characteristic of proline hydroxylated peptides were identified, which were consistent between the HEK293 and RCC4 datasets. The more hydrophilic HILIC fractions were enriched in peptides containing hydroxylated proline residues, which showed characteristic differences in charge and mass distribution, as compared with either unmodified, or oxidised peptides. Furthermore, we discovered that the intensity of the diagnostic hydroxyproline immonium ion was dependent upon parameters including the MS collision energy setting, parent peptide concentration and the sequence of amino acids adjacent to the modified proline. We show using synthetic peptides that a combination of retention time in LC and optimised MS parameter settings allows reliable identification of proline hydroxylation sites in peptides, even when multiple prolines residues are present. Focussing on proteins in which newly identified proline hydroxylation sites were inhibited by the pan-PHD inhibitor, FG-4592, showed enrichment for proteins involved in metabolism of RNA, mRNA splicing and cell cycle regulation, including the protein phosphatase 1 regulatory subunit, Repo-Man (CDCA2). We show that Repo-Man is hydroxylated at P604 and in the accompanying study by Druker et al. ^1^, we present a combination of cellular and biochemical evidence that hydroxylation of Repo-Man at P604 is important for its function in controlling mitotic progression.
