## Supplemental Table 6 for "Systematic characterization of site-specific proline hydroxylation using hydrophilic interaction chromatography and mass spectrometry"

### Sheet: Repo-Man
Mass [m/z]	CS [z]	Comment
833.37	2	AGTDSPVSCASVTEER
873.86	2	AGTDSPVSCASVTEER+Pho
888.12	3	VTFGEDLSPEVFDESLPANTPLRK
914.78	3	VTFGEDLSPEVFDESLPANTPLRK+Pho
941.44	3	VTFGEDLSPEVFDESLPANTPLRK+2Pho
940.15	3	RVTFGEDLSPEVFDESLPANTPLRK
966.81	3	RVTFGEDLSPEVFDESLPANTPLRK+Pho
993.47	3	RVTFGEDLSPEVFDESLPANTPLRK+2Pho
897.45	3	RVTFGEDLSPEVFDESLPANTPLR
924.11	3	RVTFGEDLSPEVFDESLPANTPLR+Pho
950.77	3	RVTFGEDLSPEVFDESLPANTPLR+2Pho
456.778	2	NIPKAKNK
464.775	2	NIPKAKNK+Hydro
881.16	3	KPLLSPIPELPEVPEMTPSIPSIR
886.493	3	KPLLSPIPELPEVPEMTPSIPSIR+Hydro
907.48	3	KPLLSPIPELPEVPEMTPSIPSIR+Pho
934.14	3	KPLLSPIPELPEVPEMTPSIPSIR+2Pho
912.813	3	KPLLSPIPELPEVPEMTPSIPSIR+Pho+Hydro
939.473	3	KPLLSPIPELPEVPEMTPSIPSIR+2Pho+Hydro
933.2	3	KPLLSPIPELPEVPEMTPSIPSIRR
700.15	4	KPLLSPIPELPEVPEMTPSIPSIRR
938.53	3	KPLLSPIPELPEVPEMTPSIPSIRR+Hydro
704.15	4	KPLLSPIPELPEVPEMTPSIPSIRR+Hydro
704.4	4	KPLLSPIPELPEVPEMTPSIPSIRR+Hydro+2nd+iso
708.15	4	KPLLSPIPELPEVPEMTPSIPSIRR+2Hydro
719.88	4	KPLLSPIPELPEVPEMTPSIPSIRR+Pho
739.88	4	KPLLSPIPELPEVPEMTPSIPSIRR+2Pho
723.88	4	KPLLSPIPELPEVPEMTPSIPSIRR+Pho+Hydro
743.88	4	KPLLSPIPELPEVPEMTPSIPSIRR+2Pho+Hydro
706.15	4	K(+8)PLLSPIPELPEVPEMTPSIPSIRR+Hydro

### Sheet: HIF
Mass [m/z]	CS [z]	Comment
760.872	2	LDLEMLAPYIPMD+Hydro
826.384	2	LDLEMLAPYIPMDD+Hydro
883.902	2	LDLEMLAPYIPMDDD+Hydro

### Sheet: CEP192
Mass [m/z]	CS [z]	Comment
471.922	3	WHLSSLAPPYVK+Hydro
477.254	3	WHLSSLAPPYVK+2Hydro
707.38	2	WHLSSLAPPYVK+Hydro
715.378	2	WHLSSLAPPYVK+2Hydro

### Sheet: PKM2
Mass [m/z]	CS [z]	Comment
731.043	3	LAPITSDPTEATAVGAVEASFK+Hydro
1096.06	2	LAPITSDPTEATAVGAVEASFK+Hydro
